# Single-cell RNA-seq reveals spatially restricted multicellular fibrotic niches during lung fibrosis

**DOI:** 10.1101/569855

**Authors:** Nikita Joshi, Satoshi Watanabe, Rohan Verma, Renea P. Jablonski, Ching-I Chen, Paul Cheresh, Paul A. Reyfman, Alexandra C. McQuattie-Pimentel, Lango Sichizya, Annette S. Flozak, Cara J. Gottardi, Carla M. Cuda, Harris Perlman, Manu Jain, David W. Kamp, GR Scott Budinger, Alexander V. Misharin

## Abstract

Ontologically distinct populations of macrophages differentially contribute to organ fibrosis through unknown mechanisms. We applied lineage tracing, spatial methods and single-cell RNA-seq to a spatially-restricted model of asbestos-induced pulmonary fibrosis. We demonstrate that while tissue-resident interstitial macrophages, tissue-resident alveolar macrophages, and monocyte-derived alveolar macrophages are present in the fibrotic niche, only monocyte-derived alveolar macrophages are causally related to fibrosis. Monocyte-derived alveolar macrophages were specifically localized to fibrotic regions in the proximity of fibroblasts where they expressed molecules known to drive fibroblast proliferation, including PDGFA. Moreover, we identified autocrine M-CSF/M-CSFR signaling in monocyte-derived alveolar macrophages as a novel mechanism promoting their self-maintenance and persistence in the fibrotic niche. Pharmacological blockade of M-CSF signaling led to disappearance of the established population of monocyte-derived alveolar macrophages. Thus, our data indicate that monocyte-derived alveolar macrophages are specifically recruited to the fibrotic niche where they are maintained by autocrine signaling and drive fibrosis by stimulating fibroblast proliferation.
