## Supplemental_Table_S4_Xie_Bleo_Macrophages for "Single-cell RNA-seq reveals spatially restricted multicellular fibrotic niches during lung fibrosis"

	p_val	avg_logFC	pct.1	pct.2	p_val_adj	cluster	gene
Wdr89	4.40045403228004e-61	0.569043961557487	0.967	0.955	7.72543709907083e-57	AM1	Wdr89
Ddx3y	2.12338059117373e-48	0.659258411007252	0.282	0.009	3.72780696586461e-44	AM1	Ddx3y
Eif2s3y	4.76185003885211e-44	0.64129704615352	0.284	0.018	8.35990392820876e-40	AM1	Eif2s3y
Rps18-ps3	1.66866678416365e-41	0.727862212043973	0.782	0.598	2.92951140627771e-37	AM1	Rps18-ps3
Gm10263	1.69309380883171e-41	0.584450544063824	0.875	0.779	2.97239549078495e-37	AM1	Gm10263
Rpl10-ps3	5.55313059145257e-38	0.544648954757308	0.944	0.877	9.74907606635414e-34	AM1	Rpl10-ps3
Rpl9-ps6	1.51214327505791e-37	0.573244766876422	0.851	0.72	2.65471873369167e-33	AM1	Rpl9-ps6
Ahnak	1.66763704156516e-37	0.603503646598303	0.895	0.819	2.92770359017179e-33	AM1	Ahnak
Rpl23a-ps3	1.18365707914631e-33	0.418189295051927	0.943	0.925	2.07802836814926e-29	AM1	Rpl23a-ps3
Gm2000	9.102723997713e-33	0.511609429036025	0.877	0.845	1.59807422503849e-28	AM1	Gm2000
Gm10073	2.56854563893381e-31	0.388663659203293	0.964	0.955	4.50933872371219e-27	AM1	Gm10073
Gm11808	2.89554502994305e-31	0.535548831809695	0.835	0.736	5.08341885456803e-27	AM1	Gm11808
mt-Atp8	5.49236654601299e-31	0.650890759358695	0.816	0.691	9.6423987081804e-27	AM1	mt-Atp8
Gm42418	1.59115514536247e-29	0.627806762802854	0.824	0.686	2.79343197319835e-25	AM1	Gm42418
Rps27rt	5.81099526051203e-29	0.383448094429038	0.946	0.939	1.02017832793549e-24	AM1	Rps27rt
Gm10269	4.01324393271298e-28	0.645906424945812	0.542	0.289	7.0456510482709e-24	AM1	Gm10269
Ear1	4.01819114355528e-28	0.551215311764175	0.837	0.65	7.05433637162564e-24	AM1	Ear1
Rpl27-ps3	7.07002257281223e-28	0.513608451526962	0.83	0.742	1.24121316288291e-23	AM1	Rpl27-ps3
Gm9493	8.31361243729355e-26	0.429048770586359	0.87	0.832	1.45953779949126e-21	AM1	Gm9493
AI504432	1.17172461237899e-25	0.575274587609987	0.709	0.517	2.05707972949256e-21	AM1	AI504432
Rps12-ps3	2.37475582262269e-24	0.266197713141498	0.969	0.962	4.1691213221964e-20	AM1	Rps12-ps3
Lpl	3.83990358430063e-24	0.37636224886989	0.971	0.931	6.74133473259819e-20	AM1	Lpl
Gm9843	4.17754303308208e-22	0.293526532201009	0.962	0.962	7.33409454887891e-18	AM1	Gm9843
Rpl7a-ps5	1.87339511552185e-20	0.525404615923254	0.538	0.341	3.28893246481016e-16	AM1	Rpl7a-ps5
Epcam	1.09677156939267e-17	0.489734526757131	0.416	0.21	1.92549216722578e-13	AM1	Epcam
Gm10036	2.43988659862022e-17	0.441767864207085	0.636	0.481	4.28346491253766e-13	AM1	Gm10036
Pnpla8	3.51760977041833e-17	0.453423924692009	0.611	0.432	6.17551571294642e-13	AM1	Pnpla8
Rpl13-ps3	4.58702468465142e-16	0.421849242066957	0.732	0.654	8.05298053637403e-12	AM1	Rpl13-ps3
Abcg1	6.83839148211638e-16	0.289392394877989	0.975	0.926	1.20054800860035e-11	AM1	Abcg1
Clmp	2.48142268572411e-15	0.45857780864251	0.485	0.299	4.35638566705724e-11	AM1	Clmp
Abca1	2.98454984352593e-15	0.503575343184186	0.42	0.232	5.23967570529412e-11	AM1	Abca1
Syne2	1.19222175549857e-14	0.424717692999088	0.33	0.159	2.09306451395329e-10	AM1	Syne2
Kcnq1ot1	1.75738079760191e-13	0.456383303446101	0.692	0.561	3.08525772826991e-09	AM1	Kcnq1ot1
Ear2	2.05636300723642e-13	0.30963305835229	0.931	0.88	3.61015089550425e-09	AM1	Ear2
Gm9844	2.90608477258655e-13	0.433040213285758	0.573	0.425	5.10192242675295e-09	AM1	Gm9844
Fam129a	5.5426873000749e-13	0.368435286852652	0.693	0.572	9.73074182401149e-09	AM1	Fam129a
Cidec	6.00106122689686e-13	0.405924467403064	0.525	0.359	1.05354630899401e-08	AM1	Cidec
Ptprc	2.07104314869815e-12	0.289498317126292	0.858	0.844	3.63592335185446e-08	AM1	Ptprc
Mycbp2	9.48421840082261e-12	0.318208934149899	0.772	0.731	1.66504938244842e-07	AM1	Mycbp2
Rpl6l	9.9117469054785e-12	0.301650580911921	0.73	0.629	1.74010628672581e-07	AM1	Rpl6l
Dstn	5.34282172085584e-11	0.26081826838461	0.874	0.859	9.37985781313452e-07	AM1	Dstn
Fpr2	1.12654000862398e-10	0.373057554843042	0.349	0.199	1.97775363914025e-06	AM1	Fpr2
Dst	1.34714960334555e-10	0.335107555898873	0.697	0.6	2.36505584363344e-06	AM1	Dst
Myo9a	2.85837556857597e-10	0.368866354541261	0.276	0.145	5.01816414819197e-06	AM1	Myo9a
Myh9	4.50680740314797e-10	0.315280688871267	0.814	0.754	7.91215107696657e-06	AM1	Myh9
Gm8730	5.20327202312987e-10	0.27974610551582	0.843	0.864	9.1348643638068e-06	AM1	Gm8730
Baz1a	5.26502245407718e-10	0.335941473924093	0.705	0.634	9.2432734203779e-06	AM1	Baz1a
Rock2	7.63025134254269e-10	0.352632097690828	0.517	0.386	1.33956692569679e-05	AM1	Rock2
Gm10320	9.19922099600003e-10	0.379264407262378	0.375	0.242	1.61501523805776e-05	AM1	Gm10320
Ywhab	1.16603883221918e-09	0.270856394820052	0.843	0.834	2.04709777384399e-05	AM1	Ywhab
Ncl	1.47756585003565e-09	0.312983107765318	0.649	0.602	2.5940146063226e-05	AM1	Ncl
Mylip	1.58763083546535e-09	0.358559051604187	0.28	0.152	2.78724469474297e-05	AM1	Mylip
Krt19	1.99293929088128e-09	0.354109729454819	0.511	0.383	3.49880421907117e-05	AM1	Krt19
Pafah1b1	2.40995963786342e-09	0.331301525078476	0.588	0.486	4.23092514023302e-05	AM1	Pafah1b1
Itgb1	3.53548419363894e-09	0.363072350247815	0.676	0.621	6.20689605035253e-05	AM1	Itgb1
Rpl13a-ps1	3.99039941267635e-09	0.362806540645523	0.46	0.339	7.0055452088946e-05	AM1	Rpl13a-ps1
Klf6	6.78847583008115e-09	0.290326713033072	0.739	0.664	0.000119178481672905	AM1	Klf6
Smarca5	6.83994298888052e-09	0.363063197222091	0.487	0.37	0.000120082039112786	AM1	Smarca5
Rps26-ps1	7.05409010324787e-09	0.287635936703694	0.751	0.715	0.00012384160585262	AM1	Rps26-ps1
Krt79	7.50778458885156e-09	0.251831073711853	0.759	0.616	0.000131806666241878	AM1	Krt79
Cdc42ep3	9.60197627195323e-09	0.302523341743895	0.69	0.62	0.000168572295430411	AM1	Cdc42ep3
Flt1	1.02425431939684e-08	0.298437030458282	0.628	0.51	0.00017981808831331	AM1	Flt1
Gm10260	1.83856385555857e-08	0.309180749628964	0.251	0.137	0.000322778270481863	AM1	Gm10260
Mier1	2.71667308696087e-08	0.38226216313997	0.492	0.392	0.000476939127146851	AM1	Mier1
Gm6133	4.33087061760658e-08	0.307084092733199	0.536	0.436	0.000760327645627012	AM1	Gm6133
Fabp1	5.1524443861253e-08	0.391325526117255	0.517	0.404	0.000904563136428158	AM1	Fabp1
Kmt2e	1.14848948221861e-07	0.297776101414125	0.602	0.517	0.002016288134983	AM1	Kmt2e
9930111J21Rik2	1.20282907054326e-07	0.322879222426632	0.307	0.196	0.00211168671624574	AM1	9930111J21Rik2
Clec4a3	2.68933789108848e-07	0.33075430931269	0.542	0.437	0.00472140160159493	AM1	Clec4a3
Cpne5	4.93965265390135e-07	0.267440721760066	0.473	0.363	0.0086720541991892	AM1	Cpne5
Ppt1	6.28520284212983e-07	0.283836684423065	0.761	0.753	0.0110343021096431	AM1	Ppt1
Kazald1	6.5477283617349e-07	0.318818150747875	0.471	0.369	0.0114951919118618	AM1	Kazald1
Diaph2	7.53136147959506e-07	0.299397321377187	0.408	0.313	0.0132220582135771	AM1	Diaph2
Gm10020	1.00821306367529e-06	0.296483866114123	0.364	0.264	0.0177001885458834	AM1	Gm10020
Pdzd8	1.19299949743239e-06	0.336852741827853	0.301	0.202	0.0209442991769231	AM1	Pdzd8
Snrk	1.32309017265126e-06	0.330617745880871	0.349	0.244	0.0232281710710656	AM1	Snrk
Rpl36-ps3	1.39748604161229e-06	0.287025359910897	0.6	0.54	0.0245342649465453	AM1	Rpl36-ps3
Cd2ap	2.29156028937942e-06	0.324191634873767	0.372	0.273	0.0402306324403452	AM1	Cd2ap
Nipbl	2.98982180751755e-06	0.309117348366934	0.375	0.28	0.0524893116527781	AM1	Nipbl
Fpr1	3.08466002808119e-06	0.289897345030881	0.326	0.222	0.0541542914529934	AM1	Fpr1
Gm10250	3.51958364979332e-06	0.268133373184623	0.389	0.297	0.0617898105557716	AM1	Gm10250
Nap1l1	6.96064974741804e-06	0.282616380756953	0.674	0.661	0.122201166965671	AM1	Nap1l1
Clic4	7.55686466109335e-06	0.278740493111567	0.646	0.613	0.132668315990155	AM1	Clic4
Tpr	7.80251581592354e-06	0.279580483625389	0.598	0.535	0.136980967664354	AM1	Tpr
Zfp106	1.34942160103897e-05	0.281824820267718	0.423	0.343	0.236904456278402	AM1	Zfp106
Hnrnpa3	1.5652808853457e-05	0.28245673952483	0.69	0.692	0.274800712231291	AM1	Hnrnpa3
Frmd4a	1.72158946291927e-05	0.302697774009223	0.458	0.375	0.302242246110108	AM1	Frmd4a
Ep300	2.18534239814938e-05	0.287590518383108	0.374	0.285	0.383658711419106	AM1	Ep300
Clec2d	2.43636513225859e-05	0.257433912152267	0.433	0.343	0.427728262619318	AM1	Clec2d
Filip1l	2.50398825005569e-05	0.32982885549393	0.324	0.242	0.439600177179776	AM1	Filip1l
Prpf4b	3.34558633700438e-05	0.284656806946173	0.49	0.423	0.587351137324489	AM1	Prpf4b
Xrn2	4.07819245515811e-05	0.290764122929992	0.374	0.293	0.715967467427558	AM1	Xrn2
Rock1	6.52326547192837e-05	0.268957592140077	0.448	0.378	1	AM1	Rock1
Ssh2	7.10753420206912e-05	0.278822280513065	0.429	0.362	1	AM1	Ssh2
Zcchc6	7.3155142290931e-05	0.275563132716145	0.362	0.284	1	AM1	Zcchc6
Cdk6	7.44202313603451e-05	0.276484999535966	0.458	0.383	1	AM1	Cdk6
Svil	8.15264072889365e-05	0.274107883979107	0.467	0.396	1	AM1	Svil
Tmf1	8.49758345864839e-05	0.285604968151579	0.31	0.229	1	AM1	Tmf1
Dip2b	0.000105234797907295	0.257474260358109	0.46	0.388	1	AM1	Dip2b
Phlda1	0.000118695483183482	0.250845041406764	0.291	0.207	1	AM1	Phlda1
Fry	0.000160281416169817	0.254287941674827	0.341	0.267	1	AM1	Fry
Cttnbp2nl	0.000162125136050001	0.255710487139199	0.454	0.38	1	AM1	Cttnbp2nl
Dhx9	0.000213435537539959	0.255613730432822	0.339	0.267	1	AM1	Dhx9
Nufip2	0.000216117460788052	0.260626420111431	0.391	0.332	1	AM1	Nufip2
Rsrc2	0.000246079731346719	0.260807999148066	0.423	0.354	1	AM1	Rsrc2
Siglecf	0.000297846506078509	0.254990667894073	0.46	0.388	1	AM1	Siglecf
Bcl10	0.000304872012551618	0.251628963934253	0.349	0.276	1	AM1	Bcl10
Scaf11	0.000305981116021911	0.306282117020531	0.406	0.359	1	AM1	Scaf11
Gm26917	0.000423951430390204	0.292730448220506	0.437	0.392	1	AM1	Gm26917
Clec4a2	0.000460854726769391	0.253270030611308	0.431	0.365	1	AM1	Clec4a2
Prrc2c	0.000522081742143912	0.257255042253499	0.427	0.354	1	AM1	Prrc2c
Vps13c	0.00167243071226346	0.266701713417292	0.293	0.235	1	AM1	Vps13c
Caprin1	0.00175739485988627	0.253250570333126	0.517	0.483	1	AM1	Caprin1
Mllt4	0.00225177834811392	0.289759994168594	0.285	0.231	1	AM1	Mllt4
Bach1	0.00325878499830031	0.261149544148995	0.366	0.318	1	AM1	Bach1
Pcyox1	0.00485269823641768	0.270330363173466	0.418	0.383	1	AM1	Pcyox1
Srp54b	0.00662015358127837	0.252596741426696	0.33	0.28	1	AM1	Srp54b
Xist1	4.52136229546263e-91	1.07996623528469	0.905	0.339	7.93770364591419e-87	AM2	Xist
Mt11	1.87363357871379e-50	0.99414376262909	0.923	0.745	3.28935111078993e-46	AM2	Mt1
Cybb1	2.15404208355423e-49	0.466144803886832	0.97	0.929	3.78163628188781e-45	AM2	Cybb
Mgp1	4.6019019509277e-38	0.656955723544256	0.66	0.33	8.07909906504867e-34	AM2	Mgp
Mt21	6.50178493553229e-34	1.00267662337028	0.425	0.128	1.14145336328205e-29	AM2	Mt2
Cebpb1	8.63666283803862e-33	0.346333098598849	0.982	0.938	1.51625252784606e-28	AM2	Cebpb
Tgm21	3.00335052506584e-31	0.558695451375023	0.743	0.477	5.27268218180559e-27	AM2	Tgm2
Tmsb4x	6.85713267636282e-24	0.25074579446624	1	1	1.20383821266226e-19	AM2	Tmsb4x
Msrb1	9.1766921813098e-19	0.268179654894696	0.967	0.894	1.61106007935075e-14	AM2	Msrb1
Sgk11	3.66497681954967e-18	0.348215754334265	0.917	0.837	6.43423330440139e-14	AM2	Sgk1
Wfdc10	4.03321928683778e-18	0.430954031699216	0.335	0.133	7.0807197799724e-14	AM2	Wfdc10
Sepw1	3.39974604593272e-16	0.333536668021782	0.78	0.649	5.96859415823949e-12	AM2	Sepw1
Gpx41	1.98058185659821e-15	0.30465323102359	0.903	0.819	3.47710950744382e-11	AM2	Gpx4
Axl	2.11806171902122e-15	0.250408052410156	0.928	0.844	3.71846915391366e-11	AM2	Axl
Ptp4a1	3.47398872011476e-15	0.300959706162826	0.778	0.579	6.09893459703347e-11	AM2	Ptp4a1
Osm1	5.40532384887033e-15	0.458175999720895	0.448	0.246	9.48958654907675e-11	AM2	Osm
Ccnd2	5.56160985051057e-15	0.327941866069453	0.723	0.504	9.76396225355635e-11	AM2	Ccnd2
Dusp5	2.27386714154004e-14	0.36683406913462	0.46	0.264	3.9920011536877e-10	AM2	Dusp5
Gngt2	1.69536134763397e-13	0.302024047642722	0.882	0.788	2.9763763819062e-09	AM2	Gngt2
Wfdc21	2.33020907768685e-13	0.302574653783174	0.772	0.57	4.09091505678703e-09	AM2	Wfdc21
Serpine11	3.33858545570253e-13	0.419001802021413	0.517	0.33	5.86122062603136e-09	AM2	Serpine1
Igfbp71	4.3490961779831e-13	0.286576929117784	0.265	0.118	7.63527325006714e-09	AM2	Igfbp7
Gda	5.18884742101608e-13	0.286410440868532	0.79	0.626	9.10954053233583e-09	AM2	Gda
Gsn1	3.50597407642349e-12	0.322422253354472	0.528	0.342	6.15508808856907e-08	AM2	Gsn
Sat1	2.8328204272784e-11	0.260925031369469	0.912	0.839	4.97329954212995e-07	AM2	Sat1
Hspa5	5.52926510492018e-11	0.295652410829936	0.727	0.573	9.70717781819787e-07	AM2	Hspa5
Ctnnb1	1.02230842155083e-10	0.250469505318649	0.823	0.698	1.79476466487463e-06	AM2	Ctnnb1
Tsix1	1.54049060863026e-10	0.28672188394534	0.253	0.124	2.70448531251129e-06	AM2	Tsix
Gstm11	4.51729890329039e-10	0.304588513145567	0.657	0.502	7.93056995461662e-06	AM2	Gstm1
Slpi	6.01972904799712e-09	0.286129916391441	0.787	0.648	0.000105682363166637	AM2	Slpi
Hmox11	0.00541398615980189	0.327327034510752	0.302	0.236	1	AM2	Hmox1
Syngr1	8.50615247871192e-111	1.15265744210043	0.624	0.037	1.49334012916266e-106	AM3	Syngr1
C1qb	1.94711405888362e-103	1.63786874245941	0.573	0.033	3.41835344177609e-99	AM3	C1qb
Apoe1	2.13858462121538e-84	3.05450780258371	0.885	0.274	3.75449916100572e-80	AM3	Apoe
C1qc	1.46611269102263e-82	1.57102168212461	0.459	0.025	2.57390744035933e-78	AM3	C1qc
Mmp12	1.23358355868258e-77	1.71354820750484	0.586	0.064	2.16567929562314e-73	AM3	Mmp12
C1qa	4.71896787078519e-75	1.4795150448749	0.433	0.026	8.28461999395047e-71	AM3	C1qa
Lat2	2.19416587402462e-73	0.70434945515688	0.408	0.02	3.85207760843762e-69	AM3	Lat2
Trem21	1.0945961976366e-67	1.34671409431491	0.879	0.312	1.92167308457082e-63	AM3	Trem2
Crip12	3.74588852603549e-62	1.74354099800751	0.968	0.526	6.57628189630791e-58	AM3	Crip1
Cxcl16	1.85713398654235e-61	1.04317979203038	0.618	0.111	3.26038442677375e-57	AM3	Cxcl16
Pianp	5.99940954619008e-60	0.542251384057879	0.338	0.017	1.05325633992913e-55	AM3	Pianp
Basp1	7.07729316324269e-59	0.700340174074622	0.497	0.06	1.24248958773889e-54	AM3	Basp1
Fam20c	3.85123064093761e-56	0.615182904081438	0.452	0.05	6.76122051323008e-52	AM3	Fam20c
Timp22	5.02352849086096e-55	1.06798811265365	0.847	0.298	8.81930661855551e-51	AM3	Timp2
Mafb	3.33691232299499e-52	0.941081030482736	0.414	0.047	5.85828327425e-48	AM3	Mafb
C3ar1	5.85623842431516e-52	0.578149708204495	0.28	0.012	1.02812121777277e-47	AM3	C3ar1
Fth11	2.27074412684909e-51	0.944194201015403	1	0.999	3.98651838909627e-47	AM3	Fth1
Blnk	6.09384507179203e-51	0.363429527764421	0.268	0.011	1.06983544080381e-46	AM3	Blnk
Cd93	8.28135406017773e-51	0.608786154142505	0.376	0.037	1.4538745188048e-46	AM3	Cd93
Wfdc171	1.27754159511353e-50	1.12027958147977	0.752	0.241	2.24285202438132e-46	AM3	Wfdc17
Prkcb	7.21704636452726e-50	0.5478273138193	0.35	0.03	1.26702465975641e-45	AM3	Prkcb
Rgs12	3.27818677502926e-47	1.03983055950424	0.669	0.174	5.75518470224138e-43	AM3	Rgs1
Ctss1	5.23195886426991e-47	0.79603844566447	0.987	0.986	9.18522698211225e-43	AM3	Ctss
Slc11a1	6.59378170668227e-47	0.49933328567954	0.287	0.018	1.15760431642514e-42	AM3	Slc11a1
Anpep	1.26709626991024e-46	0.501044703350662	0.299	0.021	2.22451421145442e-42	AM3	Anpep
Cd521	1.93813714631097e-45	1.01590278011183	0.739	0.244	3.40259357406353e-41	AM3	Cd52
Mmp14	7.58542182291743e-44	0.358873634842867	0.261	0.015	1.33169665523138e-39	AM3	Mmp14
Il7r	1.56461623184998e-43	0.567661979628388	0.268	0.017	2.74684025663583e-39	AM3	Il7r
Cmtm7	4.07860906725161e-43	0.669854631269372	0.573	0.126	7.16040607846693e-39	AM3	Cmtm7
Marcks	4.74165946691408e-42	0.549407756452426	0.363	0.045	8.32445736011435e-38	AM3	Marcks
Cd631	1.77457992171638e-39	0.961921146935676	0.924	0.553	3.11545251056527e-35	AM3	Cd63
Mef2c	2.68807122755773e-39	0.473117521539016	0.382	0.053	4.71917784710034e-35	AM3	Mef2c
AA467197	1.60439701756325e-38	0.855293927937562	0.522	0.118	2.81667940403404e-34	AM3	AA467197
Ninj1	2.89925540463603e-38	0.607215579015771	0.401	0.065	5.08993278837901e-34	AM3	Ninj1
Ctsz1	2.28964865721411e-37	0.771890655160762	0.949	0.722	4.01970718260509e-33	AM3	Ctsz
Fabp51	4.45220128864128e-36	1.24801665743238	0.885	0.516	7.81628458233863e-32	AM3	Fabp5
Ptafr1	8.27728648605219e-36	0.737559574637823	0.541	0.135	1.45316041549132e-31	AM3	Ptafr
Rgs101	1.40649627267128e-35	0.762280449681388	0.764	0.316	2.46924485630171e-31	AM3	Rgs10
Acp51	4.37596619358028e-34	0.788092922056262	0.809	0.404	7.68244624944954e-30	AM3	Acp5
Ftl11	1.17858967277246e-33	0.559038077239216	1	1	2.06913202951933e-29	AM3	Ftl1
Plekho1	3.96004785020196e-32	0.548126964071239	0.484	0.117	6.95226000581457e-28	AM3	Plekho1
Gas7	5.82911981458893e-32	0.429178398979418	0.287	0.037	1.02336027464923e-27	AM3	Gas7
Mfge8	6.478621207009e-32	1.3217023962778	0.401	0.086	1.1373867391025e-27	AM3	Mfge8
Clec4d	1.65305299744596e-31	0.691643937961333	0.471	0.112	2.90209984231614e-27	AM3	Clec4d
Cst31	4.05331990336126e-31	0.667248823230774	0.968	0.832	7.11600842234103e-27	AM3	Cst3
Anxa31	1.21665148912168e-30	0.665613946792443	0.739	0.306	2.13595335430203e-26	AM3	Anxa3
Cd300a	2.47465965038553e-29	0.53800757948113	0.503	0.136	4.34451248221683e-25	AM3	Cd300a
Igf11	7.98340889603705e-29	0.738373901997554	0.497	0.143	1.40156726578826e-24	AM3	Igf1
Acer3	1.54627251471447e-28	0.372432756815049	0.325	0.055	2.71463602683272e-24	AM3	Acer3
Gng121	2.33149758356681e-27	0.501894631423699	0.51	0.144	4.09317715770989e-23	AM3	Gng12
Ctsb	1.53418315755559e-26	0.6397894492885	0.981	0.886	2.69341195140459e-22	AM3	Ctsb
Hexa1	1.95379694512189e-26	0.660189148178079	0.924	0.672	3.43008591685599e-22	AM3	Hexa
Pou2f2	3.14070441834264e-26	0.427685596326764	0.274	0.042	5.51382067684235e-22	AM3	Pou2f2
Sash1	7.88045908430137e-26	0.522866847494605	0.49	0.148	1.38349339683995e-21	AM3	Sash1
Ccrl2	1.09575233874883e-25	0.54901240809342	0.325	0.065	1.92370280590744e-21	AM3	Ccrl2
Apobec1	1.31481072843993e-25	0.670141674947809	0.567	0.201	2.30828171484915e-21	AM3	Apobec1
Ly86	3.44393839152964e-25	0.454133081570079	0.395	0.096	6.04617824016943e-21	AM3	Ly86
Lgals31	9.70400580468531e-25	0.716501720735249	0.981	0.917	1.70363525907055e-20	AM3	Lgals3
Npc2	1.44821083160338e-24	0.541778967768706	0.936	0.773	2.5424789359629e-20	AM3	Npc2
Fcgr2b1	1.57354360786714e-24	0.622279029725725	0.732	0.348	2.76251315797156e-20	AM3	Fcgr2b
Cd141	2.15701898845763e-24	0.749695665214991	0.701	0.32	3.78686253613622e-20	AM3	Cd14
Ccr5	3.78021009769723e-24	0.46775209184444	0.312	0.063	6.63653684751726e-20	AM3	Ccr5
Rpl3	7.30963200320209e-24	0.507178473705807	0.968	0.895	1.28327899448216e-19	AM3	Rpl3
Rnf128	2.32485295971633e-23	0.421609741962685	0.344	0.078	4.08151185607799e-19	AM3	Rnf128
Lrpap1	1.64701224776873e-22	0.456600322404388	0.503	0.16	2.89149470218279e-18	AM3	Lrpap1
Tns3	6.1300814309078e-21	0.307448503682165	0.293	0.061	1.07619709601017e-16	AM3	Tns3
Rnaset2a	1.81873829186116e-20	0.495985517368907	0.637	0.275	3.19297694519145e-16	AM3	Rnaset2a
Ctsd1	3.07100011213225e-20	0.50737883460746	0.994	0.977	5.39144779685938e-16	AM3	Ctsd
Ecm1	3.67992513700575e-20	0.49252385005443	0.395	0.117	6.46047657052729e-16	AM3	Ecm1
P2rx4	6.19759886168603e-20	0.534243774687002	0.586	0.255	1.0880504561576e-15	AM3	P2rx4
Adgre5	8.87455872857021e-20	0.418969022615969	0.318	0.078	1.55801753038779e-15	AM3	Adgre5
Hexb	9.03452566893144e-20	0.4966585643494	0.567	0.225	1.5861013264376e-15	AM3	Hexb
Rpl21	1.27344691970202e-19	0.369440692070139	0.987	0.961	2.23566341222887e-15	AM3	Rpl21
Cyba1	1.99529512368241e-19	0.459701802089754	0.975	0.889	3.50294011913684e-15	AM3	Cyba
H2-D1	6.12786184229568e-19	0.361009183110996	0.994	0.962	1.07580742503343e-14	AM3	H2-D1
Lgmn1	9.50880604665974e-19	0.559142590196057	0.764	0.444	1.66936598955158e-14	AM3	Lgmn
Rps2	1.10739241316219e-18	0.338226623510308	0.994	0.963	1.94413812054754e-14	AM3	Rps2
Rpl27a	2.19178777719612e-18	0.328756714244509	0.994	0.965	3.84790262164551e-14	AM3	Rpl27a
mt-Co31	2.21009858429427e-18	0.292093138004732	1	0.991	3.88004907458702e-14	AM3	mt-Co3
Hk21	2.52381793863061e-18	0.519260191078284	0.49	0.187	4.43081477305989e-14	AM3	Hk2
Card19	1.13260776228563e-17	0.473273128471799	0.529	0.214	1.98840618746866e-13	AM3	Card19
Rpl10a	1.31932649445064e-17	0.366938592824337	0.968	0.939	2.31620959365754e-13	AM3	Rpl10a
Ccl91	1.4981856551277e-17	0.805558159762063	0.484	0.188	2.63021473614219e-13	AM3	Ccl9
Chchd10	1.62605411109546e-17	0.365396015364571	0.376	0.114	2.85470059743919e-13	AM3	Chchd10
Psap1	2.58112895757711e-17	0.387703016549637	1	0.989	4.53142999792237e-13	AM3	Psap
Lgals1	3.9029092334592e-17	0.533162106545476	0.911	0.698	6.85194745026097e-13	AM3	Lgals1
Scpep1	5.28889453493411e-17	0.321163282509738	0.459	0.165	9.28518324553033e-13	AM3	Scpep1
Rpl8	5.78778371563733e-17	0.342063023732881	0.975	0.947	1.01610330911729e-12	AM3	Rpl8
Tspan4	6.68645371419071e-17	0.275954205272625	0.255	0.058	1.17387381406332e-12	AM3	Tspan4
Cd68	6.88897670096983e-17	0.48662268232355	0.86	0.578	1.20942874962226e-12	AM3	Cd68
Glipr1	6.98504071505033e-17	0.44859623980827	0.567	0.256	1.22629374793424e-12	AM3	Glipr1
Rps27	9.27675693094183e-17	0.295138934449519	1	0.995	1.62862744679615e-12	AM3	Rps27
Crlf2	1.0800156593189e-16	0.468278419808705	0.611	0.29	1.89607549150026e-12	AM3	Crlf2
Rpl13a	1.4143275607106e-16	0.26296644333055	1	0.987	2.48299346558353e-12	AM3	Rpl13a
Rpl36	1.78566674061653e-16	0.295967665553168	0.987	0.974	3.13491652982637e-12	AM3	Rpl36
Il11ra11	3.61555583406389e-16	0.431033799504053	0.548	0.239	6.34746982228257e-12	AM3	Il11ra1
Itgb5	3.66170148355676e-16	0.481802978887468	0.541	0.258	6.42848312453225e-12	AM3	Itgb5
Rps19	3.70811652549496e-16	0.317363614049809	1	0.98	6.50996937215896e-12	AM3	Rps19
Ifnar2	4.33788265765222e-16	0.378976573524795	0.49	0.196	7.61558679377423e-12	AM3	Ifnar2
Rpl13	5.59246523746032e-16	0.280692537425279	1	0.99	9.81813197088534e-12	AM3	Rpl13
Msr1	6.92552287601158e-16	0.304446521684093	0.287	0.078	1.21584479611259e-11	AM3	Msr1
Rps6	8.84100514206973e-16	0.345116572748037	0.994	0.949	1.55212686274176e-11	AM3	Rps6
Gpnmb1	1.3980765488879e-15	0.722919864675504	0.599	0.315	2.45446318922759e-11	AM3	Gpnmb
Rps18	2.41869059143222e-15	0.301900915115723	0.994	0.978	4.2462532023184e-11	AM3	Rps18
Atraid	3.03703246862384e-15	0.386095930570385	0.503	0.211	5.33181420191601e-11	AM3	Atraid
Rabac11	3.88796659564333e-15	0.444592674658127	0.854	0.643	6.82571415531142e-11	AM3	Rabac1
Rplp0	4.71152769080784e-15	0.316388060018129	1	0.97	8.27155801398225e-11	AM3	Rplp0
Rpl9	5.18497833015075e-15	0.326216341461875	0.994	0.944	9.10274795641265e-11	AM3	Rpl9
Rpl31	1.47126115108228e-14	0.296498302910422	1	0.955	2.58294607684006e-10	AM3	Rpl31
H2-T22	2.46023254424506e-14	0.411895790879323	0.529	0.242	4.31918425467662e-10	AM3	H2-T22
Ahnak2	2.58200881723729e-14	0.481881212367974	0.599	0.303	4.53297467954178e-10	AM3	Ahnak2
Rpl18a	2.8084055152193e-14	0.28800650954199	1	0.982	4.93043672251901e-10	AM3	Rpl18a
Rpl14	3.33719655046413e-14	0.330985229025612	0.975	0.955	5.85878226399483e-10	AM3	Rpl14
Rps11	6.2228845226775e-14	0.293207634286127	1	0.974	1.09248960680126e-09	AM3	Rps11
Rps5	9.52947159142235e-14	0.277391686897899	0.981	0.973	1.67299403259011e-09	AM3	Rps5
Il10rb	1.32076015979961e-13	0.462803504469514	0.567	0.284	2.3187265365442e-09	AM3	Il10rb
Fcgr31	1.67793567023982e-13	0.437457644947146	0.828	0.564	2.94578386267303e-09	AM3	Fcgr3
Fn11	3.17067593459893e-13	0.71982241124011	0.79	0.59	5.56643867078187e-09	AM3	Fn1
Junb	3.31611553984115e-13	0.532389618975857	0.866	0.748	5.82177244174512e-09	AM3	Junb
Cdk4	4.66291104536841e-13	0.291886978977655	0.414	0.162	8.18620663124879e-09	AM3	Cdk4
Tspo	8.75173303816758e-13	0.417366193759649	0.707	0.42	1.5364542521807e-08	AM3	Tspo
Rps15a	1.35457384078279e-12	0.262682881911248	1	0.976	2.37808983487827e-08	AM3	Rps15a
Lamp1	1.80643534557953e-12	0.313666262992815	0.975	0.91	3.17137789269943e-08	AM3	Lamp1
Rpl19	2.10954027463356e-12	0.261527984423494	0.994	0.972	3.70350890614668e-08	AM3	Rpl19
Lyz2	2.44831126793264e-12	0.345966798762761	1	0.999	4.29825526198255e-08	AM3	Lyz2
Emp3	2.84908399104785e-12	0.476356988481584	0.777	0.494	5.0018518546836e-08	AM3	Emp3
Metrnl	3.27176125922306e-12	0.421270423797471	0.605	0.313	5.74390406669201e-08	AM3	Metrnl
Rpl11	3.38160389191273e-12	0.283962227835487	0.994	0.935	5.93674379264198e-08	AM3	Rpl11
Ctsh	3.66826622376137e-12	0.39354292071511	0.885	0.734	6.44000818243546e-08	AM3	Ctsh
Cd37	4.0234420299818e-12	0.298969151697872	0.268	0.084	7.06355482783606e-08	AM3	Cd37
Aldh2	4.59144580215178e-12	0.326523217452757	0.51	0.227	8.06074225025767e-08	AM3	Aldh2
Rilpl2	6.32146779819469e-12	0.487656651488228	0.414	0.184	1.10979688665106e-07	AM3	Rilpl2
Sgms1	1.02559014268303e-11	0.341651871141525	0.376	0.151	1.80052605449433e-07	AM3	Sgms1
Ctsl	1.48782614952149e-11	0.422127714204485	0.758	0.442	2.61202758809993e-07	AM3	Ctsl
Slc9a3r2	1.73577914593867e-11	0.253537731107448	0.299	0.102	3.04733386860993e-07	AM3	Slc9a3r2
Psmb6	1.87524362645392e-11	0.378753236552093	0.554	0.306	3.2921777106025e-07	AM3	Psmb6
Eef1a1	1.94143063185355e-11	0.262140597874208	0.994	0.992	3.40837561728209e-07	AM3	Eef1a1
Tctex1d2	2.02539391675911e-11	0.287188027293412	0.312	0.113	3.55578156026229e-07	AM3	Tctex1d2
Eps8	2.75287586928428e-11	0.271453789511438	0.357	0.14	4.83294887611548e-07	AM3	Eps8
Rpl17	4.72887896372817e-11	0.289149313476529	1	0.979	8.30201990872118e-07	AM3	Rpl17
Pdcd5	5.2502219991395e-11	0.360172998190266	0.758	0.49	9.2172897416893e-07	AM3	Pdcd5
Cstb1	5.2701346397405e-11	0.439753661960685	0.917	0.758	9.25224837352843e-07	AM3	Cstb
Blvrb	9.10080638396426e-11	0.389093976571486	0.548	0.294	1.59773756876877e-06	AM3	Blvrb
Sh3bgrl3	1.07159512026618e-10	0.388053312786263	0.892	0.782	1.88129239313931e-06	AM3	Sh3bgrl3
Fkbp1a	1.41251269261222e-10	0.34829274554259	0.777	0.488	2.47980728315001e-06	AM3	Fkbp1a
Ifi27l2a	1.82340763220884e-10	0.401345189931299	0.389	0.169	3.20117443910584e-06	AM3	Ifi27l2a
Emp1	2.13597884753214e-10	0.339236744763381	0.344	0.135	3.74992446472743e-06	AM3	Emp1
Bax1	2.38935526220243e-10	0.348236253133295	0.815	0.541	4.19475209832258e-06	AM3	Bax
Capg	2.41239181805188e-10	0.366343027342132	0.809	0.561	4.23519507577187e-06	AM3	Capg
Ncf4	2.54927513772307e-10	0.318537191043128	0.439	0.208	4.47550743178662e-06	AM3	Ncf4
Lilr4b	2.72647591180565e-10	0.418345290192347	0.637	0.369	4.786601110766e-06	AM3	Lilr4b
Cdkn1a	3.04666279962026e-10	0.430147467942026	0.771	0.548	5.34872121101333e-06	AM3	Cdkn1a
Creg1	3.23144113086346e-10	0.378299878423261	0.911	0.719	5.67311804934389e-06	AM3	Creg1
Irak2	3.70748571745392e-10	0.29932574440383	0.338	0.138	6.5088619255621e-06	AM3	Irak2
Ubb	4.46540484589808e-10	0.390000519366529	0.962	0.789	7.83946474745867e-06	AM3	Ubb
Vsir	5.34971280411051e-10	0.28550531127485	0.618	0.331	9.39195579889642e-06	AM3	Vsir
Spp11	5.93353290181873e-10	0.836172997783498	0.771	0.589	1.0416910362433e-05	AM3	Spp1
Eif1	7.09410154775786e-10	0.303896511044227	0.975	0.914	1.24544046772437e-05	AM3	Eif1
Cxcr4	7.1388361875961e-10	0.290552212519884	0.49	0.242	1.25329408109437e-05	AM3	Cxcr4
Cd300lb	7.54473472202507e-10	0.296657838024352	0.261	0.094	1.32455362779872e-05	AM3	Cd300lb
Ndufb11	1.04162214816117e-09	0.293030685640754	0.65	0.373	1.82867184331174e-05	AM3	Ndufb11
Atf3	1.06136502822508e-09	0.282013083908104	0.369	0.162	1.86333244355195e-05	AM3	Atf3
Stard3nl	1.13728900725586e-09	0.282270605605317	0.561	0.291	1.99662458113838e-05	AM3	Stard3nl
Tcf4	1.14145274642876e-09	0.297369332901709	0.395	0.179	2.00393444163033e-05	AM3	Tcf4
Plp2	1.34501078177105e-09	0.316740629835397	0.465	0.227	2.36130092847725e-05	AM3	Plp2
Atp2b1	1.46053877411471e-09	0.345501864930656	0.79	0.563	2.56412187183579e-05	AM3	Atp2b1
Csf2ra	1.60194492638874e-09	0.317215316001658	0.707	0.475	2.81237451276807e-05	AM3	Csf2ra
Rpl18	2.07815465171441e-09	0.254243215326212	0.968	0.913	3.64840830654982e-05	AM3	Rpl18
Cox7a2l	2.21799863666138e-09	0.324694088552515	0.879	0.713	3.89391840652271e-05	AM3	Cox7a2l
Id21	2.29065373927569e-09	0.408234433742026	0.701	0.443	4.02147170467239e-05	AM3	Id2
Mgp2	2.52054930896496e-09	0.287484887888889	0.758	0.447	4.42507636681889e-05	AM3	Mgp
Ppia	3.28059141483452e-09	0.268668971080159	0.981	0.896	5.75940628788347e-05	AM3	Ppia
S100a61	3.55378981137156e-09	0.316205937707029	0.866	0.586	6.23903339284391e-05	AM3	S100a6
Dtnbp1	3.70044793560909e-09	0.350468368458794	0.592	0.349	6.49650639575531e-05	AM3	Dtnbp1
Rpl29	4.00862386711608e-09	0.282024481440719	0.955	0.912	7.03754006110898e-05	AM3	Rpl29
Bcl2a1b1	4.71762208725628e-09	0.286239977469366	0.911	0.682	8.28225733638712e-05	AM3	Bcl2a1b
Ubxn1	7.39758979884772e-09	0.278185102503928	0.771	0.478	0.000129872086508571	AM3	Ubxn1
Xist2	7.59325210432125e-09	0.295468284899279	0.917	0.561	0.000133307133943464	AM3	Xist
Bri3	9.05594609322789e-09	0.318927760339378	0.949	0.796	0.000158986189612709	AM3	Bri3
Irf5	1.11065828657493e-08	0.254242592309294	0.363	0.165	0.000194987168791095	AM3	Irf5
Smpdl3a	1.2270592476829e-08	0.334476860861081	0.745	0.491	0.000215422521523211	AM3	Smpdl3a
Man2b1	1.4171302544844e-08	0.251891994551881	0.58	0.32	0.000248791387477281	AM3	Man2b1
Gabarapl1	1.45105683944761e-08	0.299118307683906	0.599	0.357	0.000254747538733423	AM3	Gabarapl1
Prdx6	1.45945373803539e-08	0.263215263395808	0.408	0.193	0.000256221698249493	AM3	Prdx6
Ier3	1.97279807901683e-08	0.324234149666264	0.28	0.115	0.000346344430752195	AM3	Ier3
Tmcc1	2.45426199187154e-08	0.305324122166262	0.599	0.349	0.000430870235292968	AM3	Tmcc1
Eif3f	2.83139379316462e-08	0.318968898786661	0.815	0.669	0.000497079494327981	AM3	Eif3f
Rnf149	3.10204668942917e-08	0.313258109818706	0.841	0.631	0.000544595316796186	AM3	Rnf149
Eef1g	3.31856172179756e-08	0.310036093442405	0.822	0.619	0.00058260669587878	AM3	Eef1g
Rpl12	3.44473072585494e-08	0.251657275539512	0.981	0.931	0.000604756926231093	AM3	Rpl12
Ifitm2	3.56922147855949e-08	0.262275236285103	0.389	0.191	0.000626612522775904	AM3	Ifitm2
Tmed31	3.85495955869151e-08	0.289961326284952	0.624	0.398	0.000676776700123882	AM3	Tmed3
Lilrb4a	4.19704653873032e-08	0.344964071336639	0.809	0.61	0.000736833490339495	AM3	Lilrb4a
Psmd8	4.82375090245752e-08	0.287533587714047	0.611	0.366	0.000846857708435443	AM3	Psmd8
Eno1	6.98808025688788e-08	0.283729800579198	0.529	0.306	0.00122682736989924	AM3	Eno1
Myo5a	9.10639031433324e-08	0.298231118082825	0.452	0.242	0.00159871788358434	AM3	Myo5a
Esd	9.28774840333603e-08	0.329147165289519	0.669	0.428	0.00163055710968967	AM3	Esd
P2ry6	1.20640601167631e-07	0.268443201647333	0.427	0.225	0.00211796639409893	AM3	P2ry6
Alcam	1.53782612014697e-07	0.254635280116767	0.42	0.213	0.00269980753653003	AM3	Alcam
Csf1r	1.92267803662393e-07	0.32602114605559	0.605	0.39	0.00337545356109698	AM3	Csf1r
Sdhb	3.75433085733471e-07	0.275087135740015	0.541	0.324	0.00659110325313681	AM3	Sdhb
Uba52	4.18269042100485e-07	0.267408647801099	0.758	0.575	0.00734313130311612	AM3	Uba52
Rnaset2b	4.303769877048e-07	0.268309473553495	0.42	0.219	0.00755569839614547	AM3	Rnaset2b
Pgam1	5.11786198764417e-07	0.289908035525569	0.567	0.353	0.0089849185055081	AM3	Pgam1
Insig1	5.25443705201961e-07	0.289338910852934	0.35	0.179	0.00922468968852562	AM3	Insig1
PISD	7.03409510064509e-07	0.32478567422636	0.72	0.534	0.0123490573586925	AM3	PISD
Rrbp1	1.34112169052905e-06	0.260549378077602	0.911	0.73	0.0235447323989279	AM3	Rrbp1
Chd3	1.43698676447947e-06	0.256632689994265	0.357	0.19	0.0252277396372016	AM3	Chd3
Pycard	1.536014026641e-06	0.267337372896242	0.535	0.316	0.0269662622517094	AM3	Pycard
Hist1h1c1	2.0134482722264e-06	0.382762796976132	0.427	0.255	0.0353480978672067	AM3	Hist1h1c
Gpi1	2.63037260816625e-06	0.27378325440493	0.694	0.486	0.0461788215089666	AM3	Gpi1
Ifngr1	3.55217305549813e-06	0.251519813437656	0.624	0.41	0.0623619501623252	AM3	Ifngr1
Tecr	3.74305975099068e-06	0.289904866596028	0.433	0.253	0.0657131569883924	AM3	Tecr
Ssbp4	5.24763747809215e-06	0.26519894882284	0.369	0.204	0.0921275235653859	AM3	Ssbp4
Mmp19	5.24827411979827e-06	0.286578806517177	0.439	0.261	0.0921387004471784	AM3	Mmp19
Cd200r1	5.60745009386582e-06	0.26980503006903	0.452	0.277	0.0984443938479084	AM3	Cd200r1
Pid1	5.63812079648433e-06	0.251459849074075	0.395	0.218	0.0989828487030789	AM3	Pid1
Fos	6.00108395865717e-06	0.255694849933144	0.917	0.867	0.105355029978185	AM3	Fos
Lyz1	6.92060751093314e-06	0.69234343621807	0.287	0.141	0.121498185461942	AM3	Lyz1
Hacd4	1.60418278923891e-05	0.267115835449899	0.452	0.271	0.281630330478782	AM3	Hacd4
Zfp36	1.98103343596847e-05	0.299501051130988	0.764	0.634	0.347790230018624	AM3	Zfp36
Srgn	2.34002687036988e-05	0.396250994490717	0.497	0.339	0.410815117362136	AM3	Srgn
H2-Eb1	9.53532331327934e-05	0.259892331384236	0.554	0.73	1	AM3	H2-Eb1
