## Supplemental_Table_S5_profibrotic_macrophages_overlap for "Single-cell RNA-seq reveals spatially restricted multicellular fibrotic niches during lung fibrosis"

### Sheet: Sheet1
Human PF, macrophage cluster 1 from Reyfman et al., 2018.	Asbestos, Cluster AM3	Bleomycin, Cluster AM3, Xie et al., 2018		59 common elements in "Asbestos" and "Bleomycin":	28 common elements in "Asbestos" and "Human PF":	18 common elements in "Bleomycin" and "Human PF":	21 common elements in "Asbestos", "Bleomycin" and "Human PF":
SPP1	ARG1	SYNGR1		AA467197	CD36	APOE	PSAP
CCL2	AA467197	C1QB		MMP12	LHFPL2	MAFB	FAM20C
CHI3L1	MMP12	APOE		IL7R	PLXND1	MARCKS	CTSB
LGMN	IL7R	C1QC		ANPEP	ATP6V1A	MEF2C	CTSL
RNASE1	RNASE2A	MMP12		RNF128	ATP6V1B2	NINJ1	MMP14
CHIT1	ANPEP	C1QA		MFGE8	ITGAX	RGS10	LGMN
IGKC	PSAP	LAT2		FN1	FNIP2	PLEKHO1	SRGN
C15orf48	FAM20C	TREM2		CCL9	HSP90B1	CD14	TREM2
EMP1	ADAM8	CRIP1		MMP19	SGK1	LGALS1	CTSS
TIMP1	RNF128	CXCL16		CRIP1	LIPA	GLIPR1	FABP5
MARCKS	CTSB	PIANP		CD63	HSPA5	EMP3	CTSZ
IGHG4	MFGE8	BASP1		WFDC17	CD84	BLVRB	EMP1
CTSB	FN1	FAM20C		IGF1	MFSD12	SH3BGRL3	NPC2
PLA2G7	KCNN4	TIMP2		SYNGR1	PLA2G7	BRI3	RGS1
LILRB4	CCL9	MAFB		IL11RA1	HMOX1	IER3	SPP1
CD84	CTSL	C3AR1		S100A6	ITGB2	IFITM2	CSTB
RGS1	MMP14	FTH1		ATF3	NRP2	ENO1	BASP1
SDC2	LGMN	BLNK		CHCHD10	CALU	CSF1R	CREG1
SOD2	MMP19	CD93		PTAFR	PTPRE		GPNMB
MAFB	SLC6A8	WFDC17		ACER3	CCR1		ALCAM
CD14	CRIP1	PRKCB		RNF149	PDIA6		FCGR2B
CTSL	PDPN	RGS1		LAT2	PLD3
LIPA	SLAMF7	CTSS		GNG12	TPP1
GPNMB	CD36	SLC11A1		LGALS3	PDIA3
SGK1	LHFPL2	ANPEP		PGAM1	AHNAK
TGFBI	CD63	CD52		RILPL2	ZEB2
CALM3	WFDC17	MMP14		ESD	HIF1A
ZFP36L1	CTSK	IL7R		LILR4B	S100A8
MS4A6A	IGF1	CMTM7		BLNK
ABCA1	SYNGR1	MARCKS		CCR5
CD36	SRGN	CD63		ANXA3
A2M	PTGIR	MEF2C		EPS8
FPR3	IL11RA1	AA467197		MSR1
IGHG3	S100A6	NINJ1		MYO5A
FGL2	PLXND1	CTSZ		AHNAK2
FNIP2	ATF3	FABP5		ECM1
HIF1A	FBP1	PTAFR		TIMP2
S100A9	TREM2	RGS10		SCPEP1
NEAT1	RETNLA	ACP5		ADGRE5
TYMP	CHCHD10	FTL1		HIST1H1C
SDS	PLPP3	PLEKHO1		CD93
GPR183	SOAT1	GAS7		GABARAPL1
IGLC2	CD200	MFGE8		MT-CO3
PSAP	ANXA4	CLEC4D		C3AR1
AP1S2	PTAFR	CST3		CTSD
PLEK	ATP6V1A	ANXA3		SMPDL3A
LGALS1	CHIL3	CD300A		CD200R1
FYB	CTSS	IGF1		LILRB4A
CPM	SLC27A1	ACER3		P2RX4
CTSZ	ACER3	GNG12		CD300A
OTOA	H2-K1	CTSB		LAMP1
ITGB2	RNF149	HEXA		ACP5
BASP1	RTN4	POU2F2		METRNL
GM2A	ATP6V1B2	SASH1		CDKN1A
TTYH3	FABP5	CCRL2		SGMS1
CCR1	LAT2	APOBEC1		PSMD8
CIR1	GNG12	LY86		CARD19
NPC2	ITGAX	LGALS3		TMED3
RALA	LGALS3	NPC2		FKBP1A
LHFPL2	PGAM1	FCGR2B
CD48	MFSD7B	CD14
CD99	SLC7A2	CCR5
TPM4	PIM1	RPL3
EMP3	RILPL2	RNF128
LIMS1	ESD	LRPAP1
VAMP5	FBXO32	TNS3
PLTP	CTSZ	RNASET2A
SMIM3	PRKCD	CTSD
RNASE6	RGCC	ECM1
FCGR2B	LILR4B	P2RX4
SRGN	EMP1	ADGRE5
CALR	BLNK	HEXB
FABP5	AY036118	RPL21
CCL3	CCR5	CYBA
CORO1A	HSPA9	H2-D1
PEA15	FNIP2	LGMN
BCAT1	FAM63A	RPS2
ITGAM	HSP90B1	RPL27A
CSF1R	NPC2	MT-CO3
NPL	ANXA3	HK2
UCP2	VAT1	CARD19
CYFIP1	GM10076	RPL10A
NR1H3	MAN1A	CCL9
NINJ1	EPS8	CHCHD10
RNF145	RGS1	PSAP
LILRB2	SGK1	LGALS1
HM13	MSR1	SCPEP1
TNFRSF1B	SPP1	RPL8
ENO1	ANXA1	TSPAN4
MEF2C	MYO5A	CD68
FAM198B	KLF9	GLIPR1
ACTB	AHNAK2	RPS27
ATOX1	ECM1	CRLF2
FAM20C	MTPN	RPL13A
CSTB	BHLHE40	RPL36
DBI	SLC29A3	IL11RA1
ACP2	CDH1	ITGB5
FRMD4B	TIMP2	RPS19
PLEKHO1	CERK	IFNAR2
GALM	ST8SIA4	RPL13
TMSB10	ATP6V1H	MSR1
STAT1	ATP6V0A1	RPS6
PDIA6	BC005537	GPNMB
RHOC	LIPA	RPS18
MALAT1	CSTB	ATRAID
IL1RN	BASP1	RABAC1
ATP13A3	SCPEP1	RPLP0
TPM3	SDCBP	RPL9
KIAA0930	COX17	RPL31
IER3	ADGRE5	H2-T22
AHNAK	CCL6	AHNAK2
ADAM9	MT-CO1	RPL18A
MGLL	HIST1H1C	RPL14
NRP2	FAM129B	RPS11
S100A8	B2M	RPS5
ACTG1	HSPA5	IL10RB
CREG1	CD93	FCGR3
SH3BGRL3	GABARAPL1	FN1
MT-ATP6	CREG1	JUNB
P4HB	BAG3	CDK4
MMP14	GPNMB	TSPO
HMGA1	ATP6V1E1	RPS15A
SCGB3A1	RCN2	LAMP1
MFSD12	GOT1	RPL19
RAP2B	ATP6AP2	LYZ2
OSBPL8	MT-CO3	EMP3
APOE	CD84	METRNL
CTSS	C3AR1	RPL11
SLC1A3	CTSD	CTSH
SLC43A3	MYO1E	CD37
ITGAX	FABP4	ALDH2
BMP2K	MDM2	RILPL2
TLN1	SCD1	SGMS1
SEC61G	LY9	CTSL
MFSD1	SMPDL3A	SLC9A3R2
TNS1	GLA	PSMB6
PMP22	SSR3	EEF1A1
PLD3	MFSD12	TCTEX1D2
GNB4	AFF1	EPS8
PLXND1	CD200R1	RPL17
CAPZB	MYOF	PDCD5
PKM	RAB7B	CSTB
RGS10	ALCAM	BLVRB
FAM49B	LILRB4A	SH3BGRL3
AQP9	C1GALT1C1	FKBP1A
HLA-A	TNFSF12	IFI27L2A
PDIA3	PLA2G7	EMP1
CYBB	CANX	BAX
MAF	ST3GAL1	CAPG
TNFSF13B	HMOX1	NCF4
TREM2	WSB2	LILR4B
RHOA	ITGB2	CDKN1A
ATP6V1B2	P2RX4	CREG1
GADD45B	SMAP2	IRAK2
CHST11	CCDC71L	UBB
PTPRE	DNMT3A	VSIR
GAPDH	CD300A	SPP1
TMEM176B	LAMP1	EIF1
ATP6V1A	GATM	CXCR4
AP1B1	LASP1	CD300LB
CALU	NRP2	NDUFB11
LAP3	PIK3R5	ATF3
DNPH1	ACP5	STARD3NL
PRCP	CALU	TCF4
ZEB2	GALNT7	PLP2
SLC20A1	GM26917	ATP2B1
CMTM3	METRNL	CSF2RA
HNRNPA3	ADAM15	RPL18
RASSF4	CDKN1A	COX7A2L
ZNF385A	TES	ID2
VCAN	RNF19B	MGP
BRI3	DDHD1	PPIA
MRAS	NUS1	S100A6
CXXC5	CPEB4	DTNBP1
DAB2	LITAF	RPL29
NAGK	TGOLN1	BCL2A1B
CEBPD	JUND	UBXN1
ITGB1	PTPRE	XIST
GLIPR1	CLEC1B	BRI3
KCTD12	OXCT1	IRF5
NPC1	EMILIN2	SMPDL3A
BLVRB	BCAP31	MAN2B1
YWHAZ	SGMS1	GABARAPL1
WARS	SLC36A4	PRDX6
CD44	LAMP2	IER3
ITGB1BP1	GSN	TMCC1
MGAT1	ZFAND5	EIF3F
TPP1	SFTPA1	RNF149
RNF130	SH3GLB1	EEF1G
LSP1	STXBP3	RPL12
SLAMF8	LRP12	IFITM2
NABP1	ACSL4	TMED3
ABHD2	DUSP3	LILRB4A
MPEG1	PSMD8	PSMD8
MPP1	EIF1A	ENO1
EIF4G2	MCFD2	MYO5A
TLR2	NAMPT	ESD
CLTC	PTTG1IP	P2RY6
LINC00152	TCIRG1	ALCAM
VMP1	CCR1	CSF1R
DAZAP2	ARL8B	SDHB
RGS2	IMPACT	UBA52
HSPA5	BOLA2	RNASET2B
FDX1	DENND1B	PGAM1
AP2A2	FCGR2B	INSIG1
HAVCR2	OLFM1	PISD
CMTM6	BHLHE41	RRBP1
EZR	EDEM1	CHD3
C1orf122	IL6ST	PYCARD
WIPF1	MT-ND3	HIST1H1C
ZFYVE16	ATP1A1	GPI1
MTHFD2	GRB2	IFNGR1
ME2	AZIN1	TECR
HSP90B1	WBP5	SSBP4
CECR1	CARD19	MMP19
CTSA	DNAJC3	CD200R1
COTL1	TSPAN31	PID1
GNS	PPP3R1	FOS
APP	TMEM189	LYZ1
DICER1	CD200R4	HACD4
HCST	PDIA6	ZFP36
IQGAP2	SERINC1	SRGN
SCARB2	MRPL52	H2-EB1
TMED2	RIC1
MT-ND4L	5031439G07RIK
IFITM2	SGPL1
HNRNPM	VWA5A
SPARC	2010111I01RIK
ALCAM	CH25H
MT-ND6	PLD3
HMOX1	MCUR1
	CTNNB1
	TPP1
	ATF4
	TMED3
	ECHS1
	CISD1
	B4GALT5
	SPTBN1
	GM42418
	RPS27L
	TUBA1C
	CAV1
	9530068E07RIK
	PLEKHM2
	PDIA3
	SPCS3
	CEBPB
	TGM2
	AHNAK
	ZEB2
	PFKP
	PDCD6IP
	ROMO1
	ATP1B3
	S100A4
	SURF4
	ACTN4
	AP3S1
	ARF4
	DEGS1
	FKBP1A
	F10
	UBL3
	ATP6V1C1
	SFTPC
	AI467606
	HIF1A
	ATP5A1
	CLEC4A3
	GM10116
	IFRD1
	S100A8
	FUCA2
	PDIA4
