## Supplemental_Table_S6_AT2_TiO2vsAsbestos for "Single-cell RNA-seq reveals spatially restricted multicellular fibrotic niches during lung fibrosis"

	p_val	avg_logFC	pct.1	pct.2	p_val_adj	cluster	gene
Rps27rt	2.03E-190	0.871240787	0.9	0.563	5.67E-186	TiO2	Rps27rt
Wdr89	2.54E-119	0.711132003	0.698	0.308	7.11E-115	TiO2	Wdr89
Cbr2	9.26E-110	0.420892521	0.998	0.991	2.59E-105	TiO2	Cbr2
Gm10263	3.72E-90	0.533365297	0.514	0.158	1.04E-85	TiO2	Gm10263
Rpl23a-ps3	6.57E-72	0.517156001	0.767	0.499	1.84E-67	TiO2	Rpl23a-ps3
mt-Nd2	1.38E-64	0.367974896	0.998	0.999	3.86E-60	TiO2	mt-Nd2
Bex2	5.84E-46	0.497422201	0.726	0.476	1.64E-41	TiO2	Bex2
Cst8	1.01E-43	0.455082461	0.469	0.226	2.84E-39	TiO2	Cst8
Hsp90ab1	6.65E-42	0.331096409	0.947	0.925	1.86E-37	TiO2	Hsp90ab1
Gm6133	1.67E-39	0.25968201	0.205	0.046	4.67E-35	TiO2	Gm6133
S100a9	4.54E-37	0.37728244	0.632	0.411	1.27E-32	TiO2	S100a9
Rps18-ps3	2.15E-34	0.262350077	0.206	0.055	6.03E-30	TiO2	Rps18-ps3
Rnaset2a	1.85E-33	0.293082262	0.294	0.114	5.18E-29	TiO2	Rnaset2a
Pon1	1.12E-31	0.4068123	0.281	0.109	3.15E-27	TiO2	Pon1
Ces1d	5.24E-28	0.315948043	0.839	0.75	1.47E-23	TiO2	Ces1d
S100a8	7.97E-28	0.317386836	0.718	0.546	2.23E-23	TiO2	S100a8
mt-Nd3	1.06E-25	0.260653013	0.978	0.969	2.95E-21	TiO2	mt-Nd3
Bambi	2.26E-24	0.283772059	0.448	0.264	6.32E-20	TiO2	Bambi
Gm8730	3.19E-24	0.306109451	0.476	0.301	8.94E-20	TiO2	Gm8730
Pabpc1	5.59E-24	0.303556589	0.793	0.655	1.56E-19	TiO2	Pabpc1
Mecom	6.05E-24	0.29062212	0.725	0.571	1.69E-19	TiO2	Mecom
Gm9843	2.08E-23	0.282701582	0.764	0.634	5.84E-19	TiO2	Gm9843
Hspb1	5.63E-18	0.323636954	0.435	0.293	1.58E-13	TiO2	Hspb1
Snhg9	1.43E-14	0.252939909	0.506	0.378	4.00E-10	TiO2	Snhg9
Uba521	0	1.718040487	0.992	0.571	0	Asbestos	Uba52
AY0361181	0	1.453198339	0.945	0.291	0	Asbestos	AY036118
Gm100761	0	1.069080163	0.994	0.886	0	Asbestos	Gm10076
Gm100731	3.60E-277	1.086687196	0.976	0.737	1.01E-272	Asbestos	Gm10073
Rpl351	6.90E-191	0.562891859	0.992	0.97	1.93E-186	Asbestos	Rpl35
Retnla1	3.57E-171	2.829604501	0.616	0.073	1.00E-166	Asbestos	Retnla
Rpl151	1.41E-147	0.700784141	0.925	0.737	3.94E-143	Asbestos	Rpl15
Chil31	1.89E-135	0.844996327	0.73	0.263	5.29E-131	Asbestos	Chil3
Grcc101	7.97E-107	0.657585061	0.67	0.273	2.23E-102	Asbestos	Grcc10
Gstp11	7.61E-101	0.651318563	0.615	0.229	2.13E-96	Asbestos	Gstp1
Lcn21	3.13E-81	0.857663901	0.927	0.816	8.76E-77	Asbestos	Lcn2
Gm269171	1.99E-75	0.533356002	0.419	0.093	5.57E-71	Asbestos	Gm26917
mt-Nd4l1	1.56E-74	0.446420894	0.977	0.904	4.37E-70	Asbestos	mt-Nd4l
Gm101161	5.84E-68	0.555717043	0.567	0.252	1.64E-63	Asbestos	Gm10116
Gm424181	4.16E-65	0.314704239	0.972	0.802	1.16E-60	Asbestos	Gm42418
Nme21	3.12E-52	0.362546288	0.257	0.034	8.73E-48	Asbestos	Nme2
Rpl271	2.70E-50	0.315571909	0.961	0.91	7.55E-46	Asbestos	Rpl27
Slc26a41	9.02E-49	0.618463293	0.251	0.038	2.53E-44	Asbestos	Slc26a4
Chil11	5.10E-47	0.386161722	0.988	0.983	1.43E-42	Asbestos	Chil1
Npc21	1.09E-45	0.256934366	1	0.997	3.06E-41	Asbestos	Npc2
Cd741	1.26E-45	0.297119608	0.999	0.987	3.51E-41	Asbestos	Cd74
Usp501	1.01E-43	0.422576253	0.526	0.289	2.84E-39	Asbestos	Usp50
Cox6c1	1.78E-43	0.272317001	0.978	0.944	4.99E-39	Asbestos	Cox6c
Bloc1s11	2.02E-38	0.359241877	0.366	0.146	5.66E-34	Asbestos	Bloc1s1
Gm268701	3.98E-38	0.350619202	0.174	0.014	1.11E-33	Asbestos	Gm26870
Atp5e1	1.63E-36	0.251073898	0.985	0.954	4.56E-32	Asbestos	Atp5e
Hc1	9.14E-33	0.298457788	0.972	0.974	2.56E-28	Asbestos	Hc
Uqcr111	1.96E-30	0.259640166	0.951	0.891	5.48E-26	Asbestos	Uqcr11
Txnip1	8.46E-30	0.410172175	0.582	0.393	2.37E-25	Asbestos	Txnip
Lrg11	9.34E-30	0.587284733	0.646	0.472	2.62E-25	Asbestos	Lrg1
Tgoln11	1.40E-29	0.307116855	0.906	0.834	3.93E-25	Asbestos	Tgoln1
Gclc1	8.61E-29	0.367727922	0.85	0.731	2.41E-24	Asbestos	Gclc
B2m1	2.78E-25	0.347023155	0.863	0.79	7.79E-21	Asbestos	B2m
Gm100201	1.10E-24	0.268647469	0.274	0.113	3.07E-20	Asbestos	Gm10020
Ptgs11	3.38E-24	0.313830134	0.556	0.373	9.48E-20	Asbestos	Ptgs1
Ly6i1	1.11E-23	0.34919511	0.152	0.032	3.10E-19	Asbestos	Ly6i
Acsl41	1.24E-23	0.295766024	0.834	0.724	3.46E-19	Asbestos	Acsl4
H2-K11	1.10E-22	0.273658541	0.93	0.892	3.07E-18	Asbestos	H2-K1
Slpi1	3.44E-22	0.427627278	0.461	0.3	9.63E-18	Asbestos	Slpi
Atp11a1	4.52E-22	0.26467617	0.873	0.807	1.26E-17	Asbestos	Atp11a
H2afz1	6.12E-21	0.287003065	0.861	0.792	1.71E-16	Asbestos	H2afz
Lrp21	8.56E-21	0.313818426	0.579	0.419	2.40E-16	Asbestos	Lrp2
Polr2l1	1.26E-19	0.278702158	0.459	0.3	3.54E-15	Asbestos	Polr2l
Icam11	4.71E-19	0.283772609	0.605	0.453	1.32E-14	Asbestos	Icam1
Azin11	1.28E-18	0.291208272	0.598	0.464	3.58E-14	Asbestos	Azin1
H2-Ab11	1.36E-18	0.280590421	0.872	0.8	3.82E-14	Asbestos	H2-Ab1
Cd141	1.60E-17	0.296905593	0.241	0.115	4.48E-13	Asbestos	Cd14
Scd11	1.82E-17	0.265232145	0.999	0.998	5.09E-13	Asbestos	Scd1
S100a111	4.50E-17	0.253260267	0.943	0.907	1.26E-12	Asbestos	S100a11
Gja11	5.90E-17	0.266928177	0.47	0.324	1.65E-12	Asbestos	Gja1
Tmsb101	3.59E-15	0.277426665	0.661	0.54	1.01E-10	Asbestos	Tmsb10
Il331	1.18E-14	0.365073217	0.743	0.67	3.29E-10	Asbestos	Il33
Tmem176a1	1.49E-14	0.291831937	0.644	0.54	4.18E-10	Asbestos	Tmem176a
Itih41	4.89E-13	0.276588878	0.525	0.404	1.37E-08	Asbestos	Itih4
Clu1	8.58E-13	0.270848862	0.459	0.342	2.40E-08	Asbestos	Clu
Mt21	0.000461369	0.251342765	0.183	0.133	1	Asbestos	Mt2
Mt11	0.00461335	0.312357108	0.648	0.613	1	Asbestos	Mt1
